# *Plasmodium* NEK1 coordinates MTOC organisation and kinetochore attachment during rapid mitosis in male gamete formation

**DOI:** 10.1101/2024.02.05.578160

**Authors:** Mohammad Zeeshan, Ravish Rashpa, David J. Ferguson, George Mckeown, Raushan Nugmanova, Amit K. Subudhi, Raphael Beyeler, Sarah L. Pashley, Robert Markus, Declan Brady, Magali Roques, Andrew R. Bottrill, Andrew M. Fry, Arnab Pain, Sue Vaughan, Anthony A. Holder, Eelco C. Tromer, Mathieu Brochet, Rita Tewari

## Abstract

Mitosis is an important process in the cell cycle required for cells to divide. Never in mitosis (NIMA)-like kinases (NEKs) are regulators of mitotic functions in diverse organisms. *Plasmodium spp*, the causative agent of malaria is a divergent unicellular haploid eukaryote with some unusual features in terms of its mitotic and nuclear division cycle that presumably facilitate proliferation in varied environments. For example, during the sexual stage of male gametogenesis that occurs within the mosquito host, an atypical rapid closed endomitosis is observed. Three rounds of genome replication from 1N to 8N and successive cycles of multiple spindle formation and chromosome segregation occur within eight minutes followed by karyokinesis to generate haploid gametes.

Our previous *Plasmodium berghei* kinome screen identified four *Nek* genes, of which two, NEK2 and NEK4, are required for meiosis. NEK1 is likely to be essential for mitosis in asexual blood stage schizogony in the vertebrate host, but its function during male gametogenesis is unknown. Here, we study NEK1 location and function, using live cell imaging, ultrastructure expansion microscopy (U-ExM) and electron microscopy, together with conditional gene knockdown and proteomic approaches. We report spatiotemporal NEK1 location in real-time, coordinated with microtubule organising centre (MTOC) dynamics during the unusual mitoses at various stages of the *Plasmodium spp.* life cycle. Knockdown studies reveal NEK1 to be an essential component of the MTOC in male cell differentiation, associated with rapid mitosis, spindle formation and kinetochore attachment. These data suggest that *Plasmodium berghei* NEK1 kinase is an important component of MTOC organisation and essential regulator of chromosome segregation during male gamete formation.
