## Supplementary material for "*Plasmodium* NEK1 coordinates MTOC organisation and kinetochore attachment during rapid mitosis in male gamete formation": Data S1

### Sheet: Fig 1
Values used to draw the intensity peaks across the line
Fig1E					Fig1F
	DNA	NEK1	NDC80			DNA	NEK1	Centrin-4
0	1732.65	1570.79	1248.12		0	358	881	1627
0.0721	1682.87	1578.34	1372.79		0.0721	311.552	877.141	1572.98
0.1441	1674.08	1585.07	1541.37		0.1441	318.556	928.892	1577.98
0.2162	1707.51	1529.77	1823.27		0.2162	336.466	886.407	1591.01
0.2883	1656.58	1521.21	2068.95		0.2883	355.797	871.925	1585.62
0.3603	1618.59	1473.04	2368.32		0.3603	376.847	898.034	1586.69
0.4324	1651.49	1412.4	2587.43		0.4324	402.705	896.09	1580.59
0.5044	1635.09	1390.4	2772.35		0.5044	433.84	933.552	1644.06
0.5765	1633.2	1353.94	2838.85		0.5765	495.872	937.789	1606.24
0.6486	1642.07	1324.3	2901.98		0.6486	594.177	957.354	1595.65
0.7206	1660.59	1289.41	2922.91		0.7206	715.646	950.502	1600.69
0.7927	1679.76	1320.21	2895.57		0.7927	856.528	923.894	1616.11
0.8648	1695.91	1321.03	2915.81		0.8648	968.354	904.819	1626.56
0.9368	1782.03	1343.51	2985.59		0.9368	1051.35	901.251	1621.19
1.0089	1762.01	1357.08	2904.04		1.0089	1079.17	891.592	1643.56
1.081	1793.75	1361.31	2832.4		1.081	1097.47	957.181	1671.14
1.153	1869.1	1376.22	2734.51		1.153	1095.37	1010.48	1639.19
1.2251	1999.75	1359.68	2577.58		1.2251	1045.58	1099.63	1662.26
1.2971	2353.9	1404.46	2346.86		1.2971	991.896	1218.25	1722.93
1.3692	2840.18	1437.32	2089.08		1.3692	911.316	1312.74	1945.15
1.4413	3295.43	1438.8	1808.68		1.4413	842.538	1408.37	2398.88
1.5133	3735.66	1537.05	1632.36		1.5133	762.419	1527.71	2954.26
1.5854	4076.11	1777.71	1387.48		1.5854	678.263	1443.57	3636.66
1.6575	3855.3	2027.02	1190.78		1.6575	620.677	1363.35	4132.85
1.7295	3143.23	2225.08	1066.65		1.7295	559.627	1241.77	4043.54
1.8016	2372.88	2480.63	1024		1.8016	493.467	1115.69	3547.45
1.8737	1870.21	2635.9	961.435		1.8737	462.906	950.152	2698.49
1.9457	1760.91	2552.21	899.885		1.9457	458.382	846.672	1952.85
2.0178	1754.1	2200.58	872.802		2.0178	434.147	751.068	1429.73
2.0898	1731.57	1761.25	824.189		2.0898	403.555	714.333	1137.67
2.1619	1677.26	1442.39	869.052
2.234	1639.88	1346.56	836.604

### Sheet: Fig 5
Fig 5A	Exflagellation centre
	Exp	Nek1AID-IAA	Nek1AID+IAA
	1	15	0
		12	0
		19	0
		15	0
	2	11	0
		23	0
		16	0
		22	0
	3	15	0
		18	0
		20	0
		23	0
	4	23	0
		28	0
		26	0
		21	0
Fig 5B	Exflagellation centre
	Exp	WTGFP	NEK1Clag
	1	1.63	0.1
	2	1	0
	3	1.3	0.1
	4	1.7	0.2
	5	1.8	0.1
	6	1.3	0.1
	7	0.9	0.1
	8	2	0
Fig 5C	Percent ookinete conversion
	Exp	WTGFP	NEK1Clag
	1	85	1.2
	2	68	2.5
	3	72	2.1
Fig 5D	Average oocyst per mosquito
	Exp	WTGFP	NEK1Clag
	1	160	0
	2	94	0
	3	103	0
Fig 5F	Rescue Exp=Percent ookinete
	Exp	WT-GFP	NEK1Clag	Δdozi	Δhap2	Δnek4	NEK1Clag x Δdozi	NEK1Clag x Δnek4	NEK1Clag x Δhap2	Δdozi x Δhap2	Δnek4 x Δhap2
	1	85	0	0	0	0	10.9	18.3	0	9.3	16.1
	2	74	0	0	0	0	10.6		0	11.8
	3	68	0	0	0	0	17	36.5	0	3	29.5
Fig 5GHI	Please see supplemenatry table S2

### Sheet: Supplementary figs
Pearson's corelation coefficien values						Distances between intensity peaks						Fig S4G	Normalised expresssion					Fig S5C	Plesae see supplementary table S3
Fig S1E			Fig S1F			Fig S1G			Fig S1H				WTGFP	NEK1Clag
NEK1-DNA	NDC80-DNA		NEK1-DNA	Centrin-DNA		NDC80-DNA	NEK1-DNA		NEK1-DNA	Centrin-4-DNA			0.536396	0.026523
0.895639	0.734631		0.975262	0.59721		0.505	0.577		0.721	0.793			0.441231	0.05604
0.891051	0.773273		0.84977	0.903073		0.289	0.289		0.576	0.937			0.531234	0.039404
0.307333	0.819418		0.434383	0.00879		0.721	0.649		0.361	0.577
	0.454852		0.498265			0.288	0.433		0.504	0.793		Fig S4H	% female showing P28 expression
0.384653	0.877513		0.927424	0.800303		0.432	0.432		0.505	0.505			WTGFP	NEK1Clag
0.240982	0.492076		0.919772	0.743611		0.576	0.576		0.649	0.721			86	81
0.907541	0.919144		0.653036	0.288335		0.577	0.721		0.433	0.577			92	85
0.211733	0.693503		0.268569	0.100852		0.576	0.793		0.432	0.721			83	95
	0.314249		0.779121	0.19508		0.432	0.505		0.648	0.721
0.852812	0.833554		0.917899	0.703914		0.361	0.577		0.289	0.505		Fig S4J	Bite back
0.454821	0.980851		0.753667	0.585086		0.361	0.433		0.144	0.577			WTFGP	NEK1clag
0.783442	0.915379		0.883757	0.785526		0.504	0.576		0.36	0.649			4	0
0.789963	0.953615		0.703294	0.920674		0.649	0.793						4	0
	0.58865		0.772261	0.967885		0.433	0.577		0.865	0.865			4	0
0.882219	0.898163		0.787895	0.968211		0.36	0.432		0.361	0.289
0.866092	0.815667					0.432	0.504		0.648	0.721
0.839539	0.897112			0.497672		0.576	0.721		0.937	0.865
0.838956	0.709195		0.531279	0.54514		0.865	0.937		0.72	0.72
						0.865	0.937		0.504	0.72
0.785807	0.918949		0.710579	0.063877		0.504	0.865		0.361	0.505
0.866435	0.950447		0.835811	0.737255		0.289	0.433		0.432	0.649
0.442715	0.696747					0.145	0.289		0.433	0.505
0.640019	0.823239		0.727901	0.687277		0.361	0.433		0.721	0.865
	0.851017		0.802209	0.728536		0.577	0.577		0.721	0.721
0.808079	0.903564		0.798837	0.89734		0.648	1.081		0.504	0.649
0.24605	0.754697		0.968563	0.735241		0.433	0.505		0.504	0.649
	0.84816		0.582299	0.808335		0.576	1.009		0.505	0.577
0.658076	0.618659		0.113205	0.452961		0.649	0.865
0.144754	0.621186			0.373613		0.432	0.577		0.361	0.865
0.194308	0.618266		0.805209	0.738536		0.648	0.937		0.432	0.721
	0.774071		0.796837	0.87734		0.72	0.937		0.504	0.649
0.776056	0.790236		0.605209	0.743536		1.081	1.297		0.648	0.505
	0.296594		0.756837	0.987734		0.648	0.797		0.361	0.865
0.291375	0.542885		0.531279	0.497672					0.504	0.721
0.847013	0.599768		0.531279	0.64614		0.577	0.721
0.200019	0.75653		0.54514	0.587672		0.577	0.793
0.837748	0.781473		0.531279	0.64514		0.432	0.577
0.888117	0.590426					0.216	0.505
0.649119	0.513856					0.216	0.433
0.866282	0.591635					0.216	0.432
0.835653	0.884994					0.288	0.432
0.598843	0.821352					0.432	0.721
0.772419	0.858003					0.216	0.433
0.868215	0.66897					0.721	0.721
	0.72109					0.721	0.721
0.656084	0.509255					0.217	0.433
	0.672921					0.288	0.505
0.682461	0.64639					0.576	0.793
0.566259	0.886258					0.577	0.793
0.496623	0.864547					0.504	0.721
0.827724	0.820097					0.576	0.793
0.532967	0.568499					0.648	0.793
						0.361	0.649
						0.288	0.505
						0.217	0.433
						0.577	0.577
						0.505	0.649
						0.649	0.721
						0.72	0.865
						0.577	0.721
						0.577	0.721
