## Supplementary material for "*Plasmodium* NEK1 coordinates MTOC organisation and kinetochore attachment during rapid mitosis in male gamete formation": Table S4

### Sheet: Primers used in kinesin-5 study
Name	Sequence (5’ to 3’)	Notes
Primers used for GFP tag construct
Nk1FW	CCCCGGTACCGGGAAACCAGTAATAATAGTGCTCG	KpnI site underlined
Nk1RV	CCCCGGGCCCTCTACAAGAATATAATTTTCTATCATATATATC	ApaI site underlined
IntNk1tg	GAACGGGCGATGATGGAAAAAACTAGAAG
ol492 (2)	ACGCTGAACTTGTGGCCG
Primers used for Promotor Trap Double construct
PTD0141	GAGACCGCGGCAAGTTTCCCCAAAAGATGATGAAA	SacII site underlined
PTD0142	GAGACTGCAGTTTAATAATTTTTTTTTCACACACACATATATATA	PstI site underlined
PTD0143	GAGACTCGAGATGCCAAGTAAATATGACGATGGAG	Xho site underlined
PTD0144	GAGAGCGGCCGCGATATCCAAAATCACCAATTTTTGCAATAG	NotI site underlined
IntPTD14_5	GTATATAACGAATTGTTTTTTACACAAAGT
IntPTD14_3	CGCACGAATGTGCCATACTTTC
5'IntPTD	TTACTGGTGCTTTGAGGGGT
3'IntPTDama1	TGTGTATATATAAGTATTGTATGGTAATTG
Primers used for qRT PCR
hsp70 FW	GTATTATTAATGAACCCACCGCT	PBANKA_081890
hsp70 RV	GAAACATCAAATGTACCACCTCC
arginyl-tRNA FW	TTGATTCATGTTGGATTTGGCT	PBANKA_143420
arginyl-tRNA RV	ATCCTTCTTTGCCCTTTCAG
Nek1 FW	CTGCGAAAAGGAAGGCTATG	PBANKA_144300
Nek1 RV	CGCTCTCTTTCCACTCTTCC
